# Novel roles of small extracellular vesicles in regulating the quiescence and proliferation of neural stem cells

**DOI:** 10.1101/2021.08.20.456431

**Authors:** Jingtian Zhang, Junki Uchiyama, Koshi Imami, Yasushi Ishihama, Ryoichiro Kageyama, Taeko Kobayashi

## Abstract

Neural stem cells (NSCs) quiescence plays pivotal roles in securing sustainable neurogenesis and avoiding stemness exhaustion in the adult brain. The maintenance of quiescence and transition between proliferation and quiescence are complex processes associated with multiple niche signals, and environmental stimuli. Though the mechanisms of the transitions between NSC states have been extensively investigated, they remain to be fully elucidated. Exosomes are small extracellular vesicles (sEVs) containing functional units such as proteins, microRNAs, and mRNAs. It has already been demonstrated that sEVs actively participate in cancer cell proliferation and metastasis. However, the role of sEVs in NSC quiescence has not been investigated. Here, we applied proteomics to analyze the protein cargos of sEVs derived from proliferating, quiescent, and reactivating NSCs. Our findings revealed expression level fluctuations of NSCs sEV protein cargo at different proliferative conditions. We also identified functional clusters of gene ontology annotations from differentially expressed proteins in three sources of exosomes. Moreover, the use of exosome inhibitors revealed the contribution of exosomes to NSC quiescence at the entrance into quiescence, as well as in quiescence maintenance. Exosome inhibition delayed the entrance into quiescence by proliferating NSCs and allowed quiescent NSCs to exit from the G0 phase of the cell cycle. Protein translation was significantly upregulated in both quiescent NSCs and quiescent-induced NSCs via the exosome inhibition. Our results demonstrated that NSC exosomes are involved in regulating the quiescence of NSCs and provide a functional prediction of NSCs exosome protein cargos in terms of cell-cycle regulation and protein synthesis.
