## Supplementary Table 4 for "Novel roles of small extracellular vesicles in regulating the quiescence and proliferation of neural stem cells"

### Sheet: AQ Ahigh
Network	Annotation
MyList	R-MMU-917729|Endosomal Sorting Complex Required For Transport (ESCRT)|-18.7;ko04144|Endocytosis|-18.4;mmu04144|Endocytosis|-18.3
MyList_MCODE_ALL	GO:0046755|viral budding|-20.8;R-MMU-917729|Endosomal Sorting Complex Required For Transport (ESCRT)|-20.6;ko04144|Endocytosis|-19.9
MyList_SUB1_MCODE_1	ko04144|Endocytosis|-26.3;mmu04144|Endocytosis|-26.1;R-MMU-199991|Membrane Trafficking|-24.1
MyList_SUB1_MCODE_2	GO:0019079|viral genome replication|-6.5;GO:0019058|viral life cycle|-5.3;GO:0016032|viral process|-4.8
MyList_SUB1_MCODE_3	R-MMU-8957275|Post-translational protein phosphorylation|-6.8;R-MMU-381426|Regulation of Insulin-like Growth Factor (IGF) transport and uptake by Insulin-like Growth Factor Binding Proteins (IGFBPs)|-6.7

### Sheet: AQ Qhigh
Network	Annotation
MyList	R-MMU-72695|Formation of the ternary complex, and subsequently, the 43S complex|-13.8;R-MMU-72649|Translation initiation complex formation|-13.3;R-MMU-72702|Ribosomal scanning and start codon recognition|-13.3
MyList_MCODE_ALL	R-MMU-72695|Formation of the ternary complex, and subsequently, the 43S complex|-17.3;R-MMU-156827|L13a-mediated translational silencing of Ceruloplasmin expression|-17.0;R-MMU-72706|GTP hydrolysis and joining of the 60S ribosomal subunit|-17.0
MyList_SUB1_MCODE_1	R-MMU-156827|L13a-mediated translational silencing of Ceruloplasmin expression|-18.9;R-MMU-72706|GTP hydrolysis and joining of the 60S ribosomal subunit|-18.9;R-MMU-72695|Formation of the ternary complex, and subsequently, the 43S complex|-18.9
MyList_SUB1_MCODE_2	GO:0034368|protein-lipid complex remodeling|-8.2;GO:0034369|plasma lipoprotein particle remodeling|-8.2;GO:0034367|protein-containing complex remodeling|-8.1

### Sheet: QRE Qhigh
Network	Annotation
MyList	R-MMU-8953854|Metabolism of RNA|-18.7;R-MMU-72695|Formation of the ternary complex, and subsequently, the 43S complex|-16.7;R-MMU-72766|Translation|-16.2
MyList_MCODE_ALL	R-MMU-8953854|Metabolism of RNA|-21.0;R-MMU-72695|Formation of the ternary complex, and subsequently, the 43S complex|-20.9;R-MMU-72649|Translation initiation complex formation|-20.3
MyList_SUB1_MCODE_1	R-MMU-72695|Formation of the ternary complex, and subsequently, the 43S complex|-23.0;R-MMU-72649|Translation initiation complex formation|-22.4;R-MMU-72702|Ribosomal scanning and start codon recognition|-22.4
MyList_SUB1_MCODE_2	R-MMU-72163|mRNA Splicing - Major Pathway|-6.2;R-MMU-72172|mRNA Splicing|-6.2;R-MMU-72203|Processing of Capped Intron-Containing Pre-mRNA|-5.9
MyList_SUB1_MCODE_3	R-MMU-141444|Amplification of signal from unattached kinetochores via a MAD2 inhibitory signal|-7.1;R-MMU-141424|Amplification of signal from the kinetochores|-7.1;R-MMU-9648025|EML4 and NUDC in mitotic spindle formation|-6.9

### Sheet: QRE REhigh
Network	Annotation
MyList	R-MMU-917729|Endosomal Sorting Complex Required For Transport (ESCRT)|-26.0;GO:0046755|viral budding|-20.9;ko04144|Endocytosis|-20.9
MyList_MCODE_ALL	R-MMU-917729|Endosomal Sorting Complex Required For Transport (ESCRT)|-27.9;GO:0046755|viral budding|-24.1;GO:0032509|endosome transport via multivesicular body sorting pathway|-22.0
MyList_SUB1_MCODE_1	ko04144|Endocytosis|-13.9;mmu04144|Endocytosis|-13.9;R-MMU-199991|Membrane Trafficking|-13.5
MyList_SUB1_MCODE_2	R-MMU-917729|Endosomal Sorting Complex Required For Transport (ESCRT)|-31.0;GO:0032509|endosome transport via multivesicular body sorting pathway|-26.6;GO:0071985|multivesicular body sorting pathway|-26.1
MyList_SUB1_MCODE_3	R-MMU-6798695|Neutrophil degranulation|-12.9;GO:1903827|regulation of cellular protein localization|-4.5;GO:0072657|protein localization to membrane|-4.4
MyList_SUB1_MCODE_4	GO:0010522|regulation of calcium ion transport into cytosol|-7.6;GO:0097553|calcium ion transmembrane import into cytosol|-7.2;GO:0060402|calcium ion transport into cytosol|-6.9
MyList_SUB1_MCODE_5	GO:0019079|viral genome replication|-5.8;GO:0016071|mRNA metabolic process|-5.3;GO:0019058|viral life cycle|-4.9
MyList_SUB1_MCODE_6	GO:0006457|protein folding|-5.8
MyList_SUB1_MCODE_8	R-MMU-8957275|Post-translational protein phosphorylation|-6.8;R-MMU-381426|Regulation of Insulin-like Growth Factor (IGF) transport and uptake by Insulin-like Growth Factor Binding Proteins (IGFBPs)|-6.7
MyList_SUB1_MCODE_10	GO:0048278|vesicle docking|-7.5;GO:0140056|organelle localization by membrane tethering|-7.3;GO:0022406|membrane docking|-7.2
